# Factorial design as a tool to evaluate image analysis workflows systematically: its application to the filament tracing problem

**DOI:** 10.1101/806216

**Authors:** Leandro Aluisio Scholz, Ana Clara Caznok Silveira, Maura Harumi Sugai-Guérios, David Alexander Mitchell

## Abstract

The effect of image enhancement methods on the final result of image analysis workflows is often left out of discussions in scientific papers. In fact, before reaching a definitive enhancement workflow and its settings, there often is a great amount of pre-testing and parameter tweaking. In this work, we take the biofilament tracing problem and propose a systematic approach to testing and evaluating major image enhancement methods that are applied prior to execution of six filament tracing methods (APP, APP2, FarSIGHT Snake, NeuronStudio, Neutube and Rivulet2). We used a full factorial design of experiments to analyse five enhancement methods (deconvolution, background subtraction, pixel intensity normalization, Frangi vessel enhancement and smoothing) and the order in which they are applied, evaluating their effect on the signal-to-noise ratio, structural similarity index and geometric tracing scores of 3D images of a fungal mycelium and a synthetic neuronal tree. Our approach proved valuable as a tool to support the choice of enhancement and filament tracing workflow. For example, the use of deconvolution followed by median filtering gives the best geometric tracing scores if Neutube is used in the image of the fungal mycelium. Also, we show that FarSIGHT Snake and Neutube are the most robust filament tracing methods to changes in image quality. In addition, we reinforce the importance of extensive testing of new filament tracing methods against a broad range of image qualities and filament characteristics.
