## Supplementary material for "Factorial design as a tool to evaluate image analysis workflows systematically: its application to the filament tracing problem": Factorial design model coefficients for the image of the fungal mycelium

	APP	APP2	APP2_2	FarSIGHT_Snake	NeuronStudio	Neutube	Neutube_2	Rivulet2
(Intercept)	0.28788222977719	0.40218197365846	0.512203781155177	0.548443247579499	0.470998353119369	0.685443884526305	0.673502015603653	0.269756150919346
DECONV	-0.0403059031852996	-0.0394317336265231	-0.0402665733748567	-0.00620203781135809	-0.0220805242712843	-0.0235842438003786	-0.0222546960102973	0.0158049035555499
BS	0.0506910779617189	0.00148314418052907	0.00612074556862977	0.00160740164653061	0.00581746242498267	0.00498248751083967	0.00268951489618872	-0.0015533490278593
NORM	-0.0178930757080052	-0.01716653669755	-0.0112829205782586	0.0138652231572314	-0.0163871256939803	-0.0330755185647705	-0.0265290568658953	-0.034987562649602
FRA	-0.0555860637165908	-0.217188935727631	-0.0839992202438758	-0.0111279850376881	-0.176542909742248	-0.0280312447160189	-0.0303414482014825	0.104027458356426
MED	0.0869865749614362	-0.086097582571712	-0.00381861133960054	0.00219537610682549	-0.0222670174094906	-0.0310175818655381	-0.0317928777047103	-0.0143235898303695
DECONV:BS	-0.0466817943253252	-0.00314441835249971	-0.00366179632815908	-0.000861869088602549	0.000185875752115199	0.0143845029025348	0.0103152092570603	0.00232205230139441
DECONV:NORM	0.00260125205776526	-0.0262387334521584	-0.0358896602881836	0.00315564755132732	-0.0101045087936198	-0.020345696527504	-0.0203842547285545	0.00156623131669984
BS:NORM	0.00821534774329203	0.00699667439125523	0.00419163859951423	-0.00113408849266074	-0.000306977551558808	0.000283944427598083	0.00140608791091152	-0.0078314169833647
DECONV:FRA	-0.0369709321439231	-0.0378715160218304	-0.0376725881999288	-0.00277157288062779	-0.0167693087509971	0.00230107589266677	0.00449899371629602	0.0042317730383157
BS:FRA	0.0161617064092478	-0.0015964033837184	-0.00237925573954842	0.000463569287706625	0.000880420592828958	-0.00349965588904334	-0.0014108673221876	-0.0267100315460991
NORM:FRA	0.0425579727034753	-0.025542980816637	-0.0273590031300533	0.0076554325965559	-0.0146521785598568	-0.00129890767996466	0.00409318074774496	0.0175778050603098
DECONV:MED	0.0315706265149916	0.0298630771774391	0.0317222087440466	0.00300200790891069	0.00362113613892069	0.000600481842754402	0.0039522257040357	-0.0177816708555822
BS:MED	-0.0301153197369535	-0.000790951971036725	0.00160854779398291	-0.00102310011268749	-0.00217271547067129	-0.00141216984975034	-0.000477431921778779	-0.00285779800799088
NORM:MED	0.00297817735185639	0.0194040262558272	0.0390884610582715	0.000721683591179016	-0.0157515162632453	-0.0201904870746598	-0.0153148518679906	0.00797658893899713
FRA:MED	0.0127173666986757	-0.0633970543025557	0.0294992290091368	0.00371542893252827	-0.0248720978749188	-0.0386727184590604	-0.0397977933611037	0.0113934161617908
DECONV:BS:NORM	-0.00581195917941198	0.00243305787214593	0.00356899670195608	-0.00154620448199446	-0.00569986248133781	0.0140391093819245	0.00909695881874256	0.0190574385197796
DECONV:BS:FRA	-0.0198449174285347	-0.00224597121200871	-0.00338667054095229	0.000875145331377548	0.00140609493848555	0.0183430459818499	0.0178188942257183	0.0197922428996243
DECONV:NORM:FRA	-0.0043270803402044	-0.0301601633671447	-0.0375213777376588	0.00132284702592418	-0.00534878486615469	0.00796228282264123	0.0139567717857844	0.0258153037706594
BS:NORM:FRA	-0.00279702200043803	-0.00234152303235205	0.000756502466565271	0.000722781786021366	-0.00259630949229895	-0.00340563193467429	-3.17032010727564e-05	-0.0128699819677669
DECONV:BS:MED	0.0314613302837656	0.00170847612777657	0.00101389676619314	0.000126103583856289	-0.00465448095183883	0.0140108044171895	0.0121032287655936	-0.00894488804108201
DECONV:NORM:MED	0.00511455428308505	0.0327234833079234	0.0356255686617091	0.00187267997300068	-0.00144495510470731	-0.00881516787093602	-0.0064202195895417	0.00190456008111669
BS:NORM:MED	0.000204328403004659	0.00251367384215501	0.00368006268879482	-0.000391243793022255	0.00111681098863694	-0.0044696090431774	-0.00564999686079719	0.0075290208931889
DECONV:FRA:MED	0.0237447625562733	0.034747950608084	0.0332921968161932	0.000810108644401801	0.00107319970626729	-0.0146106682102	-0.0170466870037225	0.0166430922702609
BS:FRA:MED	-0.0356241202925675	-0.00121629078861	-0.00154066959804678	-0.00146134998424814	-0.00274935407764947	-0.00771435766067633	-0.00606239177862859	0.00192161900939083
NORM:FRA:MED	0.0100455449187401	0.0107232738206604	0.0349398481274281	-0.00145887442013939	-0.0188879002487579	-0.0241656942361652	-0.0241567060947003	-0.0054764860341377
DECONV:BS:NORM:FRA	0.00196795774199297	-0.00159776610699105	0.00236522221557114	0.00128712064037683	-0.00294040141940005	0.0128874885208047	0.0127129511828835	0.00553925748922676
DECONV:BS:NORM:MED	0.00084694666866904	0.000219723600342137	0.00101763192515535	-0.00187773408208142	0.000298276493424947	0.0162137571624337	0.01512154696271	0.000446111134906215
DECONV:BS:FRA:MED	0.0346041823628621	-0.00195352116943139	-0.000991053327697282	-0.00135841680552767	-0.0012666262548703	0.0198332603215451	0.0187547995718648	0.00589333462336683
DECONV:NORM:FRA:MED	0.00480079215934945	0.0306141996533186	0.0378635365251765	-0.000240491474099792	-0.00288729779531181	-0.01411726444136	-0.0158460179349652	-0.00522560572194512
BS:NORM:FRA:MED	-0.0064271773850243	-2.35256122472087e-05	-0.00139280334284883	0.000186077066635523	-0.000812742366520049	-0.00922833106327178	-0.0091267500596983	-0.00172078808979683
DECONV:BS:NORM:FRA:MED	0.00695022661878561	-0.000470789672588145	0.00417977003804341	-0.000804184752861578	0.00569615054009081	0.0174680954527585	0.015461554698805	-0.00230917040061003
