## Supplementary material for "Factorial design as a tool to evaluate image analysis workflows systematically: its application to the filament tracing problem": Factorial design model coefficients for the synthetic image

	APP	APP2	FarSIGHT_Snake	NeuronStudio	Neutube	Rivulet2
(Intercept)	0.325919916760292	0.398952789499505	0.737460142456015	0.497216705315279	0.681679231321186	0.43526386393161
DECONV	-0.00198388243160387	-0.0771703655139503	-0.0305812814010106	-0.0308404741751825	0.0302234686232831	0.0502636757398733
BS	0.0173841055810072	0.00482927621633041	0.0026536855047573	0.00495613983076477	-0.0131278289906973	0.0214599865462618
NORM	-0.0278200337943457	-0.0151033055987348	0.00178070792805057	-0.0535553831988794	0.0374386163618231	-0.0267043311571924
FRA	-0.101421208591213	-0.21187092406766	-0.0269439875041911	-0.267489588748496	-0.0223976233197102	0.0861389434541785
MED	-0.0066128530434739	-0.0732297274188399	-0.00114899122963725	-0.0455597811023559	-0.0604389342615053	-0.0276090552523821
DECONV:BS	-0.00465793927584393	-0.00160431593977207	-0.00382755622937238	0.00461537923220635	0.0111699496621976	0.023392053812873
DECONV:NORM	0.000172025900739437	0.00676753288998698	0.0127439136906434	0.0406330745559475	-0.00718561239011042	-0.030237497567994
BS:NORM	0.0079712483180017	0.0379491572963042	0.00350121935990594	0.0111340393689267	-0.0207860535576418	-0.0164500597534201
DECONV:FRA	-0.128173561520979	0.0110401662914116	0.0337507510426482	-0.103280891830453	0.0639524293978717	-0.0133245660609315
BS:FRA	-0.00869783717506742	-0.0224588969486499	-0.00135656556730237	0.0038299472799106	-0.0175129135357335	-0.0288001109206122
NORM:FRA	0.000643290535160427	0.00412887263914367	0.00424671288427	0.0287017038595338	-0.00833720276289241	0.0353879186929473
DECONV:MED	-0.00335360964018954	-0.0413466349311141	-0.0132754743378036	-0.0229668674424283	0.0207814176398968	-0.0694425826909871
BS:MED	-0.00646926520433719	0.0103827854805316	6.60250113047524e-05	-0.00924572046395312	-0.0055385884721993	0.00335034109743605
NORM:MED	0.00706841321027207	0.0170945322845113	0.00286323739199412	0.0416572728348557	0.0173302791444557	0.000521015448864848
FRA:MED	-0.0874920769911755	0.0162553016617082	0.0407057251130297	-0.0523259734773223	0.0126299772648871	0.0242530477636502
DECONV:BS:NORM	0.00405982418274488	0.0321221869157976	-0.00420802130494851	0.000273847611335074	0.0195644777661007	-0.00701749689592566
DECONV:BS:FRA	0.0135464013762307	-0.0130951451349938	0.00271023612280194	0.00581916303060927	0.0206942567051115	-0.00744367086375218
DECONV:NORM:FRA	0.0122858108848048	-0.00755254537483793	0.00409311780720031	-0.0279553585887557	-0.00988734998254894	0.0247004426830985
BS:NORM:FRA	0.00848717238107271	-0.0407638888901976	0.00132919497271187	0.00894508399962342	-0.0113806349517955	0.0012723482033237
DECONV:BS:MED	-0.00547052287435779	0.0148607239252015	0.000602438166802178	-0.000981221324494436	0.00898094904217579	-0.00176412473304519
DECONV:NORM:MED	5.88259488159957e-05	0.00586215570478442	0.0010273469417693	-0.0410230316182529	-0.0131650742964145	-0.00664512139122347
BS:NORM:MED	-0.00408229493051525	0.034197152659056	-0.00529561508541725	-0.00531501007145754	-1.06975938524526e-05	-0.0125075817229589
DECONV:FRA:MED	0.0268087844797789	0.0433862675770838	-0.0127031318630359	0.0488062342649951	0.0154196510438712	0.043615518722208
BS:FRA:MED	-0.0116379851796462	0.00510660461710552	0.000721119562192439	-0.00890414943335831	-0.00357738858823458	0.00230590999175321
NORM:FRA:MED	-0.00466690127478091	0.00481707593656202	-0.000136822035222316	-0.039380792579516	-0.00126148142847083	0.00379158862045777
DECONV:BS:NORM:FRA	3.56064210988266e-05	-0.0405730025513032	-0.00465091117866358	0.00159472928490338	0.0173306163220368	0.0088628247078528
DECONV:BS:NORM:MED	-0.00727061209602544	0.0354459112136062	0.00305023904323944	-0.00531943967576636	-0.00115467443538218	-0.0195439994719931
DECONV:BS:FRA:MED	0.00463081209063594	0.00349290659015831	-0.000557877006490369	-0.00147888820583223	0.00581792516175183	-0.0149766366922513
DECONV:NORM:FRA:MED	-0.0105375249593223	0.0263574331169785	0.00184578525878913	0.0283532509409321	-0.0143289584616316	0.00404582932806109
BS:NORM:FRA:MED	-0.000288905836707171	-0.0260139025210692	0.000124847792128076	-0.00240658328659937	-0.0048803353846798	0.0208555273677357
DECONV:BS:NORM:FRA:MED	-0.00664439230551226	-0.0327771265297541	0.000359007940544483	-0.00652721816691728	0.00324100643690717	0.0150526991401518
